# Identification of RNA 3’ ends and termination sites in *Haloferax volcanii*

**DOI:** 10.1101/748780

**Authors:** Sarah J. Berkemer, Lisa-Katharina Maier, Fabian Amman, Stephan H. Bernhart, Julia Wörtz, Pascal Märkle, Friedhelm Pfeiffer, Peter F. Stadler, Anita Marchfelder

**Affiliations:** Bioinformatics Group, Department of Computer Science - and Interdisciplinary Center for Bioinformatics, University of Leipzig, Härtelstraße 16-18, D-04107 Leipzig, Germany; Max Planck Institute for Mathematics in the Sciences, Inselstraße 22, D-04103 Leipzig, Germany; Biology II, Ulm University, 89069 Ulm, Germany; Computational Biology Group, Max Planck Institute of Biochemistry, 82152 Martinsried, Germany; Transcriptome Bioinformatics, Interdisciplinary Center for Bioinformatics, Leipzig University, Germany; German Centre for Integrative Biodiversity Research (iDiv) Halle-Jena-Leipzig; Competence Center for Scalable Data Services and Solutions, and Leipzig, Research Center for Civilization Diseases, University Leipzig, Germany; Facultad de Ciencias, Universidad Nacional de Colombia, Bogotá, Colombia; Institute for Theoretical Chemistry, University of Vienna, Währingerstraße 17, A-1090 Vienna, Austria; Division of Cell and Developmental Biology, Medical University Vienna, Schwarzspanierstraße 17, 1090 Vienna, Austria; Center for RNA in Technology and Health, Univ. Copenhagen, Grønnegårdsvej 3, Frederiksberg C, Denmark; Santa Fe Institute, 1399 Hyde Park Rd., Santa Fe, NM 87501

## Abstract

Archaeal genomes are densely packed; thus, correct transcription termination is an important factor for orchestrated gene expression. A systematic analysis of RNA 3’ termini, to identify transcription termination sites (TTS) using RNAseq data has hitherto only been performed in two archaea. In this study, only part of the genome had been investigated. Here, we developed a novel algorithm that allows an unbiased, genome-wide identification of RNA 3’ termini independent of annotation. In an RNA fraction enriched for primary transcripts by terminator exonuclease (TEX) treatment we identified 1,543 RNA 3’ termini. A strong sequence signature consistent with known termination events at intergenic loci indicates a clear enrichment for native TTS among them. Using these data we determined distinct putative termination motifs for intergenic (a T stretch) and coding regions (AGATC). In vivo reporter gene tests of selected TTS confirmed termination at these sites, which exemplify the different motifs. For several genes, more than one termination site was detected, resulting in transcripts with different lengths of the 3’ untranslated region.
