## Supplementary Table 2A for "Identification of RNA 3’ ends and termination sites in *Haloferax volcanii*"

### Sheet: codingPP_motif2_AGATC
Genome	TTS	Region start	Region end	Strand	Motif start	P-value
CHR	2619788	2619783	2619804	-	7	3.71e-08
CHR	344831	344826	344847	-	7	6.88e-08
CHR	703373	703358	703379	+	7	6.88e-08
pHV4	390752	390747	390768	-	7	1.83e-07
CHR	2412315	2412310	2412331	-	7	1.83e-07
CHR	1919522	1919517	1919545	-	14	2.71e-07
CHR	2071881	2071876	2071897	-	7	6.23e-07
CHR	1613288	1613283	1613304	-	7	6.23e-07
CHR	999099	999094	999115	-	7	6.23e-07
CHR	890312	890297	890318	+	7	6.23e-07
CHR	2334566	2334561	2334582	-	7	1.25e-06
CHR	1918187	1918182	1918203	-	7	1.25e-06
CHR	1188992	1188987	1189008	-	7	1.25e-06
CHR	2247121	2247116	2247137	-	7	2.36e-06
CHR	2413625	2413620	2413641	-	7	3.13e-06
CHR	2406960	2406955	2406976	-	7	3.13e-06
pHV3	176335	176320	176341	+	7	3.13e-06
CHR	1296731	1296716	1296737	+	7	4.2e-06
CHR	112629	112614	112635	+	7	4.2e-06
CHR	516928	516923	516944	-	7	5.48e-06
CHR	406741	406736	406772	-	7	5.48e-06
CHR	217250	217245	217266	-	7	5.48e-06
CHR	124542	124537	124568	-	7	5.48e-06
pHV4	422611	422596	422617	+	7	5.48e-06
CHR	1603879	1603864	1603885	+	7	5.48e-06
CHR	329231	329216	329237	+	7	7.11e-06
CHR	2412593	2412588	2412609	-	7	9.1e-06
CHR	583723	583718	583739	-	7	9.1e-06
CHR	797968	797953	797974	+	7	9.1e-06
CHR	2415200	2415195	2415216	-	7	1.16e-05
CHR	569240	569235	569256	-	7	1.16e-05
CHR	1926995	1926990	1927011	-	7	1.47e-05
CHR	430543	430538	430559	-	7	1.47e-05
CHR	1409981	1409966	1409987	+	7	1.47e-05
CHR	663763	663748	663769	+	7	1.47e-05
pHV4	401486	401481	401502	-	7	1.83e-05
pHV3	182657	182652	182673	-	7	1.83e-05
pHV1	51753	51748	51769	-	7	1.83e-05
CHR	1061759	1061754	1061775	-	7	1.83e-05
pHV4	440141	440126	440147	+	7	1.83e-05
pHV4	140697	140682	140703	+	7	1.83e-05
CHR	1899165	1899150	1899171	+	7	1.83e-05
CHR	1695856	1695841	1695862	+	7	1.83e-05
CHR	1608672	1608657	1608678	+	7	1.83e-05
CHR	245172	245157	245178	+	7	1.83e-05
CHR	111217	111202	111223	+	7	1.83e-05
CHR	2844729	2844724	2844745	-	7	2.28e-05
CHR	405421	405416	405437	-	7	2.28e-05
CHR	1393170	1393155	1393176	+	7	2.28e-05
CHR	1139519	1139504	1139530	+	2	2.28e-05
CHR	112374	112359	112380	+	7	2.28e-05
CHR	2542537	2542532	2542553	-	7	2.82e-05
CHR	2535885	2535880	2535901	-	7	2.82e-05
CHR	1309030	1309015	1309036	+	7	2.82e-05
CHR	329015	329000	329021	+	7	2.82e-05
CHR	2414942	2414937	2414958	-	7	3.46e-05
CHR	1937531	1937526	1937547	-	7	3.46e-05
CHR	1919924	1919919	1919940	-	7	3.46e-05
CHR	763846	763841	763862	-	7	3.46e-05
pHV4	102423	102408	102429	+	7	3.46e-05
CHR	1541767	1541752	1541773	+	7	3.46e-05
CHR	775028	775013	775034	+	7	3.46e-05
CHR	703889	703874	703895	+	7	3.46e-05
CHR	2411659	2411654	2411675	-	7	4.21e-05
CHR	914014	914009	914030	-	7	4.21e-05
pHV4	14408	14393	14414	+	7	4.21e-05
CHR	217791	217776	217797	+	7	4.21e-05
pHV3	413924	413919	413950	-	8	5.12e-05
CHR	2408012	2408007	2408028	-	7	5.12e-05
CHR	1049285	1049270	1049291	+	7	5.12e-05
CHR	315628	315613	315634	+	1	5.12e-05
CHR	115982	115967	115988	+	7	5.12e-05
CHR	1866916	1866911	1866932	-	7	6.17e-05
CHR	627789	627784	627808	-	10	6.17e-05
CHR	562485	562470	562491	+	7	6.17e-05
CHR	281521	281506	281527	+	7	6.17e-05
CHR	2846148	2846143	2846164	-	7	7.41e-05
CHR	1806354	1806349	1806370	-	7	7.41e-05
CHR	1378300	1378295	1378321	-	7	7.41e-05
CHR	584536	584531	584552	-	7	7.41e-05
CHR	1019982	1019967	1019988	+	7	7.41e-05
CHR	572935	572920	572941	+	7	7.41e-05
pHV3	223625	223620	223663	-	17	8.84e-05
CHR	1498400	1498395	1498416	-	7	8.84e-05
CHR	124297	124292	124322	-	16	8.84e-05
CHR	72462	72457	72478	-	7	8.84e-05
pHV3	74881	74866	74887	+	7	8.84e-05
pHV1	4843	4828	4854	+	7	8.84e-05
CHR	2568899	2568884	2568905	+	7	8.84e-05
CHR	1317146	1317131	1317152	+	7	8.84e-05
pHV4	88210	88205	88226	-	7	0.000105
CHR	2415946	2415941	2415962	-	7	0.000105
CHR	2412078	2412073	2412094	-	7	0.000105
CHR	756550	756545	756566	-	7	0.000105
CHR	583531	583526	583556	-	7	0.000105
CHR	1430589	1430574	1430595	+	7	0.000105
CHR	704144	704129	704150	+	7	0.000105
CHR	1749808	1749803	1749824	-	7	0.000125
CHR	62293	62288	62309	-	7	0.000125
CHR	2773040	2773025	2773046	+	7	0.000125
CHR	1349317	1349302	1349323	+	7	0.000125
CHR	655964	655949	655970	+	7	0.000125
CHR	618670	618655	618676	+	7	0.000125
CHR	2638842	2638837	2638858	-	7	0.000147
CHR	2595707	2595702	2595723	-	7	0.000147
CHR	1921367	1921362	1921383	-	7	0.000147
CHR	273692	273687	273708	-	7	0.000147
pHV4	342501	342486	342507	+	7	0.000147
CHR	1925787	1925772	1925793	+	7	0.000147
CHR	1910883	1910878	1910899	-	7	0.000173
CHR	997560	997555	997576	-	7	0.000173
CHR	985548	985543	985564	-	7	0.000173
CHR	759086	759081	759102	-	7	0.000173
CHR	344516	344511	344538	-	7	0.000173
pHV3	430837	430822	430843	+	7	0.000173
CHR	1940143	1940128	1940149	+	7	0.000173
CHR	1430910	1430895	1430916	+	7	0.000173
CHR	317986	317971	317992	+	7	0.000173
CHR	283334	283319	283340	+	7	0.000173
CHR	175208	175193	175226	+	11	0.000173
CHR	2415338	2415333	2415354	-	7	0.000202
CHR	2333597	2333592	2333613	-	7	0.000202
CHR	2072439	2072434	2072455	-	7	0.000202
CHR	1440580	1440575	1440596	-	7	0.000202
CHR	1192131	1192126	1192147	-	7	0.000202
CHR	1190900	1190895	1190916	-	7	0.000202
CHR	2368922	2368907	2368933	+	4	0.000202
CHR	1922721	1922706	1922727	+	7	0.000202
CHR	285617	285602	285633	+	17	0.000202
CHR	2547018	2547013	2547034	-	7	0.000236
CHR	2439637	2439632	2439653	-	7	0.000236
CHR	2417905	2417900	2417921	-	7	0.000236
CHR	62440	62435	62456	-	7	0.000236
CHR	466481	466466	466487	+	7	0.000236
pHV4	390871	390866	390887	-	7	0.000275
CHR	2767973	2767968	2767996	-	2	0.000275
CHR	2384079	2384074	2384095	-	7	0.000275
CHR	1502203	1502198	1502219	-	7	0.000275
CHR	536437	536432	536453	-	7	0.000275
CHR	406501	406496	406520	-	10	0.000275
CHR	290474	290469	290490	-	7	0.000275
CHR	61732	61727	61748	-	7	0.000275
pHV4	342357	342342	342363	+	7	0.000275
CHR	324750	324735	324756	+	7	0.000275
pHV4	131167	131162	131183	-	7	0.000318
pHV4	111818	111813	111834	-	7	0.000318
pHV4	81941	81936	81957	-	7	0.000318
CHR	2590885	2590880	2590901	-	7	0.000318
CHR	2361284	2361279	2361300	-	7	0.000318
CHR	2111201	2111196	2111217	-	7	0.000318
CHR	1806207	1806202	1806251	-	23	0.000318
CHR	1697916	1697911	1697932	-	7	0.000318
CHR	1547948	1547943	1547964	-	7	0.000318
CHR	1461519	1461514	1461535	-	7	0.000318
CHR	1391006	1391001	1391022	-	7	0.000318
CHR	1190171	1190166	1190187	-	7	0.000318
CHR	1185891	1185886	1185907	-	7	0.000318
CHR	422988	422983	423004	-	7	0.000318
CHR	406225	406220	406241	-	7	0.000318
CHR	236014	236009	236030	-	7	0.000318
pHV4	452952	452937	452958	+	7	0.000318
pHV4	441851	441836	441857	+	7	0.000318
pHV4	375644	375629	375650	+	7	0.000318
pHV1	33206	33191	33212	+	7	0.000318
CHR	2649037	2649022	2649043	+	7	0.000318
CHR	835665	835650	835671	+	7	0.000318
CHR	2618074	2618069	2618090	-	7	0.000368
CHR	2595155	2595150	2595171	-	7	0.000368
CHR	1804674	1804669	1804690	-	7	0.000368
CHR	1468137	1468132	1468153	-	7	0.000368
CHR	583633	583628	583649	-	7	0.000368
pHV1	42576	42561	42582	+	7	0.000368
CHR	2028974	2028959	2028980	+	7	0.000368
CHR	1837498	1837483	1837504	+	7	0.000368
CHR	775394	775379	775400	+	7	0.000368
CHR	462956	462941	462962	+	7	0.000368
CHR	2840237	2840232	2840253	-	7	0.000424
pHV3	74799	74784	74811	+	8	0.000424
pHV1	73616	73601	73622	+	7	0.000424
CHR	702770	702755	702776	+	4	0.000424
CHR	312199	312184	312208	+	10	0.000424
CHR	2619899	2619894	2619935	-	27	0.000486
CHR	1923423	1923408	1923435	+	13	0.000486
CHR	1856219	1856204	1856225	+	7	0.000486
CHR	1410023	1410008	1410029	+	7	0.000486
CHR	697437	697422	697443	+	7	0.000486
CHR	66749	66734	66755	+	7	0.000486
CHR	2843169	2843164	2843185	-	7	0.000557
CHR	2766935	2766930	2766964	-	12	0.000557
CHR	2620017	2620012	2620033	-	2	0.000557
CHR	2585069	2585064	2585085	-	7	0.000557
CHR	1858936	1858931	1858952	-	7	0.000557
CHR	1501849	1501844	1501865	-	7	0.000557
CHR	1461876	1461871	1461892	-	7	0.000557
CHR	446999	446994	447015	-	7	0.000557
CHR	61387	61382	61403	-	7	0.000557
CHR	2224055	2224040	2224061	+	7	0.000557
CHR	1223018	1223003	1223024	+	7	0.000557
CHR	893267	893252	893273	+	7	0.000557
CHR	318749	318734	318755	+	7	0.000557
CHR	2246467	2246462	2246483	-	7	0.000636
CHR	1804998	1804993	1805021	-	14	0.000636
CHR	605482	605477	605498	-	7	0.000636
CHR	72309	72304	72325	-	7	0.000636
pHV3	144787	144772	144799	+	7	0.000636
CHR	2026718	2026703	2026724	+	7	0.000636
CHR	435772	435757	435785	+	14	0.000636
CHR	116891	116876	116897	+	7	0.000636
CHR	63656	63641	63662	+	2	0.000636
pHV4	270447	270442	270463	-	7	0.000725
pHV3	69113	69108	69129	-	7	0.000725
pHV3	57721	57716	57737	-	7	0.000725
CHR	2597382	2597377	2597398	-	7	0.000725
CHR	2590603	2590598	2590625	-	13	0.000725
CHR	1048094	1048089	1048110	-	7	0.000725
CHR	921723	921718	921739	-	1	0.000725
pHV4	211401	211386	211407	+	7	0.000725
CHR	2263702	2263687	2263708	+	7	0.000725
CHR	1724378	1724363	1724384	+	7	0.000725
CHR	1703644	1703629	1703650	+	7	0.000725
CHR	2544674	2544659	2544680	+	7	0.000824
CHR	2206119	2206104	2206125	+	7	0.000824
CHR	1922097	1922082	1922103	+	7	0.000824
CHR	1120321	1120306	1120327	+	7	0.000824
CHR	891724	891709	891730	+	7	0.000824
CHR	818000	817985	818006	+	6	0.000824
pHV4	386737	386732	386777	-	19	0.000934
pHV3	70069	70064	70085	-	7	0.000934
CHR	1750207	1750202	1750223	-	7	0.000934
CHR	1665806	1665801	1665829	-	14	0.000934
CHR	128323	128318	128356	-	16	0.000934
CHR	2724938	2724923	2724944	+	7	0.000934
CHR	1924401	1924386	1924407	+	7	0.000934
CHR	1607583	1607568	1607589	+	7	0.000934
CHR	1604304	1604289	1604310	+	7	0.000934
CHR	279565	279550	279571	+	4	0.000934
pHV4	155046	155041	155062	-	7	0.00106
CHR	2619324	2619319	2619340	-	7	0.00106
CHR	2618203	2618198	2618219	-	7	0.00106
CHR	2595839	2595834	2595855	-	7	0.00106
CHR	1275422	1275417	1275438	-	7	0.00106
pHV3	430048	430033	430054	+	7	0.00106
pHV1	2608	2593	2614	+	7	0.00106
CHR	2794312	2794297	2794318	+	7	0.00106
CHR	2568674	2568659	2568680	+	4	0.00106
pHV4	457732	457727	457748	-	7	0.00119
pHV3	288444	288439	288465	-	2	0.00119
pHV1	21080	21075	21096	-	7	0.00119
CHR	2825408	2825403	2825424	-	7	0.00119
CHR	2729360	2729355	2729376	-	7	0.00119
CHR	1482850	1482845	1482866	-	7	0.00119
pHV4	211810	211795	211816	+	7	0.00119
CHR	2474912	2474897	2474918	+	2	0.00119
CHR	778405	778390	778411	+	7	0.00119
CHR	286131	286116	286137	+	7	0.00119
CHR	2780809	2780804	2780825	-	7	0.00134
CHR	2763549	2763544	2763565	-	7	0.00134
CHR	2420248	2420243	2420264	-	7	0.00134
CHR	1438771	1438766	1438787	-	7	0.00134
CHR	1248295	1248290	1248311	-	1	0.00134
CHR	1396244	1396229	1396250	+	7	0.00134
CHR	812743	812728	812749	+	1	0.00134
CHR	776228	776213	776237	+	10	0.00134
CHR	468169	468154	468175	+	7	0.00134
CHR	2376828	2376823	2376860	-	1	0.00151
CHR	1502116	1502111	1502132	-	7	0.00151
CHR	1189838	1189833	1189854	-	7	0.00151
CHR	36392	36387	36408	-	7	0.00151
CHR	1894078	1894063	1894084	+	7	0.00151
CHR	1050314	1050299	1050332	+	9	0.00151
pHV4	56688	56683	56704	-	7	0.00169
CHR	2596193	2596188	2596209	-	4	0.00169
CHR	2416417	2416412	2416433	-	7	0.00169
CHR	1612510	1612505	1612526	-	7	0.00169
CHR	1461135	1461130	1461151	-	7	0.00169
CHR	1102276	1102271	1102292	-	7	0.00169
CHR	536323	536318	536339	-	7	0.00169
CHR	517036	517031	517052	-	7	0.00169
CHR	471646	471641	471662	-	7	0.00169
pHV1	12807	12792	12813	+	7	0.00169
CHR	2016195	2016180	2016201	+	4	0.00169
pHV4	43412	43407	43428	-	7	0.00189
CHR	2411088	2411083	2411104	-	7	0.00189
CHR	607855	607850	607871	-	4	0.00189
CHR	344726	344721	344742	-	7	0.00189
pHV4	45201	45186	45207	+	7	0.00189
pHV3	73545	73530	73553	+	2	0.00189
CHR	1924533	1924518	1924546	+	4	0.00189
CHR	1603798	1603783	1603804	+	7	0.00189
CHR	702989	702974	702995	+	7	0.00189
CHR	102037	102022	102043	+	7	0.00189
pHV1	66592	66587	66608	-	7	0.00211
CHR	2844147	2844142	2844164	-	2	0.00211
CHR	1083909	1083904	1083925	-	7	0.00211
CHR	1397014	1396999	1397020	+	7	0.00211
CHR	17895	17880	17901	+	2	0.00211
pHV4	389318	389313	389334	-	7	0.00235
pHV4	60008	60003	60024	-	7	0.00235
pHV3	318454	318449	318470	-	7	0.00235
CHR	2617666	2617661	2617689	-	2	0.00235
CHR	2169054	2169049	2169070	-	7	0.00235
CHR	1720503	1720498	1720522	-	10	0.00235
CHR	1501699	1501694	1501715	-	7	0.00235
CHR	128772	128767	128788	-	1	0.00235
pHV4	135317	135302	135323	+	1	0.00235
CHR	2207208	2207193	2207214	+	7	0.00235
CHR	1139460	1139445	1139466	+	7	0.00235
CHR	113426	113411	113432	+	7	0.00235
pHV4	6106	6091	6112	+	7	0.00261
pHV1	74258	74243	74264	+	7	0.00261
CHR	2211617	2211602	2211623	+	7	0.00261
CHR	1352219	1352204	1352232	+	7	0.00261
CHR	798349	798334	798355	+	7	0.00261
CHR	797842	797827	797856	+	4	0.00261
pHV4	389840	389835	389856	-	7	0.00289
pHV4	327483	327478	327499	-	7	0.00289
CHR	2412812	2412807	2412828	-	7	0.00289
CHR	759296	759291	759322	-	17	0.00289
CHR	432965	432960	432981	-	7	0.00289
CHR	60923	60918	60945	-	7	0.00289
pHV3	132106	132091	132112	+	7	0.00289
CHR	190207	190192	190213	+	7	0.00289
pHV4	262386	262381	262402	-	3	0.0032
pHV4	242785	242780	242801	-	3	0.0032
pHV4	73107	73102	73133	-	13	0.0032
pHV1	52853	52848	52869	-	3	0.0032
CHR	2650201	2650196	2650219	-	3	0.0032
CHR	2417190	2417185	2417206	-	7	0.0032
CHR	1912628	1912623	1912644	-	7	0.0032
CHR	433034	433029	433050	-	7	0.0032
pHV4	365978	365963	365984	+	3	0.0032
pHV4	6737	6722	6753	+	13	0.0032
CHR	1923925	1923910	1923931	+	7	0.0032
CHR	358344	358329	358352	+	9	0.0032
pHV4	157779	157774	157795	-	7	0.00354
CHR	2768105	2768100	2768121	-	7	0.00354
CHR	2169165	2169160	2169181	-	1	0.00354
CHR	2020804	2020799	2020826	-	11	0.00354
CHR	1665663	1665658	1665679	-	7	0.00354
CHR	803759	803754	803775	-	7	0.00354
CHR	1601720	1601705	1601726	+	7	0.00354
pHV3	59945	59940	59961	-	7	0.0039
CHR	1745117	1745112	1745142	-	16	0.0039
CHR	2526923	2526908	2526938	+	11	0.0039
CHR	856303	856288	856312	+	1	0.0039
pHV4	237382	237377	237398	-	7	0.0043
CHR	2590236	2590231	2590258	-	2	0.0043
CHR	2418679	2418674	2418704	-	16	0.0043
CHR	1864500	1864495	1864523	-	8	0.0043
CHR	1225586	1225581	1225602	-	7	0.0043
CHR	1046194	1046189	1046210	-	7	0.0043
CHR	826058	826053	826074	-	7	0.0043
CHR	797601	797586	797625	+	23	0.0043
CHR	797601	797586	797625	+	23	0.0043
pHV4	424842	424837	424858	-	7	0.00473
pHV4	251954	251949	251970	-	7	0.00473
pHV4	111305	111300	111334	-	20	0.00473
pHV4	81428	81423	81457	-	20	0.00473
CHR	2110688	2110683	2110704	-	7	0.00473
CHR	1902952	1902947	1902968	-	7	0.00473
CHR	1697412	1697407	1697441	-	20	0.00473
CHR	1648848	1648843	1648864	-	7	0.00473
CHR	517401	517396	517438	-	25	0.00473
CHR	235501	235496	235517	-	7	0.00473
pHV4	376144	376129	376163	+	20	0.00473
pHV4	342744	342729	342750	+	7	0.00473
pHV3	277701	277686	277720	+	20	0.00473
pHV3	277701	277686	277720	+	20	0.00473
CHR	2649537	2649522	2649556	+	20	0.00473
CHR	2546231	2546216	2546239	+	3	0.00473
CHR	1925999	1925984	1926013	+	14	0.00473
CHR	1705446	1705431	1705465	+	20	0.00473
CHR	1430484	1430469	1430490	+	1	0.00473
CHR	408328	408313	408334	+	7	0.00473
CHR	381514	381499	381520	+	7	0.00473
pHV4	625440	625435	625466	-	3	0.00519
CHR	2411893	2411888	2411909	-	2	0.00519
CHR	1755833	1755828	1755855	-	12	0.00519
pHV3	132259	132244	132265	+	7	0.00519
CHR	1834393	1834378	1834399	+	7	0.00519
CHR	1571116	1571101	1571140	+	20	0.00519
CHR	798082	798067	798088	+	7	0.00519
pHV4	481878	481873	481903	-	2	0.00568
pHV1	53774	53769	53790	-	7	0.00568
CHR	1921007	1921002	1921026	-	7	0.00568
CHR	429839	429834	429874	-	21	0.00568
CHR	2527627	2527612	2527663	+	32	0.00568
CHR	1925186	1925171	1925192	+	2	0.00568
CHR	1813744	1813729	1813750	+	2	0.00568
CHR	1079825	1079810	1079831	+	7	0.00568
pHV4	286943	286938	286959	-	7	0.00622
CHR	2409096	2409091	2409112	-	7	0.00622
CHR	1196703	1196698	1196719	-	3	0.00622
CHR	804398	804393	804414	-	7	0.00622
CHR	702049	702044	702069	-	3	0.00622
pHV4	15675	15660	15681	+	7	0.00622
pHV1	35669	35654	35675	+	7	0.00622
CHR	891910	891895	891916	+	7	0.00622
pHV4	523271	523266	523287	-	7	0.00679
CHR	2771344	2771339	2771360	-	7	0.00679
CHR	261202	261197	261218	-	7	0.00679
pHV1	36909	36894	36915	+	7	0.00679
CHR	1926273	1926258	1926279	+	7	0.00679
CHR	1627234	1627219	1627240	+	5	0.00679
CHR	1598481	1598466	1598487	+	7	0.00679
pHV4	379209	379204	379230	-	2	0.0074
pHV3	16562	16557	16587	-	2	0.0074
pHV1	4303	4298	4319	-	2	0.0074
CHR	2564527	2564522	2564544	-	4	0.0074
CHR	2336090	2336085	2336106	-	2	0.0074
CHR	2308050	2308045	2308077	-	1	0.0074
CHR	839742	839737	839763	-	2	0.0074
CHR	461117	461112	461133	-	2	0.0074
CHR	262046	262041	262062	-	7	0.0074
pHV4	121751	121736	121757	+	2	0.0074
pHV1	15435	15420	15441	+	2	0.0074
CHR	2196337	2196322	2196348	+	2	0.0074
CHR	1728856	1728841	1728862	+	5	0.0074
CHR	1704927	1704912	1704933	+	2	0.0074
CHR	1624917	1624902	1624923	+	5	0.0074
CHR	1598071	1598056	1598088	+	16	0.0074
CHR	328975	328960	328981	+	7	0.0074
pHV4	481496	481491	481523	-	9	0.00806
pHV3	88177	88172	88195	-	5	0.00806
CHR	2505487	2505472	2505493	+	7	0.00806
CHR	1715988	1715983	1716004	-	4	0.00876
CHR	1025332	1025327	1025348	-	7	0.00876
CHR	2149380	2149375	2149396	-	7	0.00951
CHR	1518030	1518025	1518046	-	7	0.00951
CHR	715474	715469	715490	-	7	0.00951
CHR	899507	899492	899513	+	1	0.00951
CHR	702917	702902	702923	+	1	0.00951
CHR	2768551	2768546	2768567	-	4	0.0103
CHR	1715657	1715652	1715681	-	11	0.0103
CHR	1089531	1089526	1089553	-	8	0.0103
CHR	1601274	1601259	1601280	+	4	0.0103
CHR	24749	24734	24762	+	10	0.0103
CHR	2416522	2416517	2416538	-	7	0.0112
CHR	1089380	1089375	1089403	-	5	0.0112
CHR	1626103	1626088	1626109	+	4	0.0112
CHR	35439	35424	35452	+	11	0.0112
pHV4	590599	590594	590617	-	5	0.0121
pHV1	64393	64388	64409	-	7	0.0121
CHR	2620169	2620164	2620185	-	7	0.0121
CHR	2619660	2619655	2619676	-	7	0.0121
CHR	2332895	2332890	2332911	-	6	0.0121
CHR	1163991	1163976	1163998	+	3	0.0121
CHR	178446	178431	178455	+	2	0.0121
CHR	1744923	1744918	1744939	-	2	0.013
pHV4	208400	208385	208406	+	7	0.013
CHR	1749072	1749067	1749088	-	1	0.014
CHR	924537	924532	924553	-	5	0.0151
CHR	775599	775584	775605	+	3	0.0151
CHR	2846580	2846575	2846596	-	7	0.0162
CHR	326734	326719	326740	+	2	0.0174
CHR	2588127	2588122	2588143	-	2	0.0187
CHR	2302287	2302272	2302293	+	7	0.0187
pHV1	37951	37936	37957	+	7	0.02
