## Supplementary Table 2B for "Identification of RNA 3’ ends and termination sites in *Haloferax volcanii*"

### Sheet: intergenPP_motif1_TTTC
Genome	TTS	Region start	Region end	Strand	Motif start	P-value
CHR	727193	727188	727209	-	4	2.66e-08
CHR	2546911	2546906	2546927	-	4	7.14e-07
CHR	652450	652445	652475	-	4	8.75e-07
CHR	293398	293393	293414	-	4	1.3e-06
CHR	633942	633927	633948	+	4	2.19e-06
CHR	1797674	1797659	1797680	+	4	3.03e-06
pHV3	285362	285357	285380	-	4	4.09e-06
pHV4	560191	560176	560197	+	4	4.09e-06
CHR	1276146	1276141	1276163	-	5	4.73e-06
CHR	1827509	1827504	1827525	-	4	5.45e-06
CHR	311637	311632	311657	-	1	6.24e-06
CHR	2762479	2762474	2762495	-	4	9.23e-06
CHR	1184620	1184615	1184651	-	4	1.33e-05
CHR	2825112	2825107	2825128	-	4	1.5e-05
CHR	2383584	2383569	2383590	+	4	1.68e-05
CHR	1238619	1238604	1238625	+	4	1.68e-05
CHR	2571013	2570998	2571019	+	4	1.89e-05
pHV4	208378	208373	208394	-	4	2.36e-05
CHR	1874141	1874136	1874168	-	4	2.36e-05
CHR	2086629	2086624	2086654	-	4	3.64e-05
CHR	984613	984608	984633	-	4	3.64e-05
CHR	1362552	1362547	1362568	-	4	4.04e-05
CHR	2594799	2594794	2594816	-	5	4.48e-05
CHR	842339	842334	842355	-	4	5.49e-05
CHR	2592809	2592804	2592831	-	4	7.39e-05
CHR	2562708	2562703	2562724	-	4	7.39e-05
CHR	2374846	2374831	2374852	+	4	7.39e-05
CHR	2013368	2013363	2013384	-	7	8.15e-05
CHR	516066	516061	516082	-	7	8.15e-05
CHR	1835904	1835889	1835910	+	4	8.15e-05
CHR	1193618	1193613	1193634	-	4	8.97e-05
CHR	12138	12123	12144	+	4	8.97e-05
CHR	449092	449077	449098	+	4	9.86e-05
CHR	1654714	1654699	1654730	+	4	0.000108
CHR	1445925	1445910	1445938	+	4	0.000119
CHR	1716174	1716169	1716190	-	4	0.00013
CHR	1663798	1663793	1663816	-	7	0.00013
CHR	1645113	1645098	1645129	+	14	0.00013
CHR	1184688	1184673	1184694	+	4	0.00013
CHR	2637721	2637716	2637737	-	4	0.000143
CHR	61234	61229	61251	-	4	0.000143
pHV4	464288	464283	464312	-	12	0.000156
pHV4	80195	80190	80222	-	15	0.000156
CHR	997507	997502	997523	-	4	0.000156
pHV1	9926	9911	9943	+	15	0.000156
CHR	2664830	2664815	2664847	+	15	0.000156
CHR	1118925	1118910	1118947	+	4	0.000156
CHR	1118925	1118910	1118947	+	4	0.000156
CHR	1009785	1009770	1009802	+	15	0.000156
CHR	923822	923807	923833	+	4	0.000156
CHR	2341507	2341492	2341514	+	5	0.000171
pHV4	479315	479310	479331	-	4	0.000186
CHR	1041260	1041255	1041289	-	4	0.000186
CHR	802445	802440	802468	-	4	0.000186
pHV4	481354	481349	481370	-	4	0.000203
CHR	2472936	2472931	2472952	-	4	0.000203
CHR	692584	692579	692600	-	7	0.000221
CHR	1739778	1739773	1739795	-	5	0.000241
CHR	516081	516076	516097	-	4	0.000241
CHR	1842874	1842859	1842887	+	1	0.000241
CHR	2824984	2824979	2825000	-	4	0.000262
CHR	946914	946899	946934	+	9	0.000262
CHR	784150	784135	784156	+	4	0.000262
CHR	468266	468251	468295	+	4	0.000262
CHR	468266	468251	468295	+	4	0.000262
CHR	327517	327502	327530	+	4	0.000262
pHV4	413429	413424	413445	-	4	0.000285
pHV3	317778	317773	317794	-	4	0.000285
CHR	1729477	1729462	1729493	+	4	0.000285
CHR	653861	653846	653867	+	4	0.000285
pHV4	233878	233873	233894	-	7	0.000309
CHR	1923664	1923649	1923680	+	4	0.000309
CHR	25321	25306	25330	+	4	0.000309
pHV4	34387	34382	34404	-	4	0.000335
CHR	2555539	2555534	2555556	-	5	0.000335
CHR	1864252	1864247	1864268	-	4	0.000335
CHR	560796	560781	560827	+	4	0.000335
CHR	1911344	1911339	1911371	-	4	0.000363
CHR	1246577	1246572	1246594	-	5	0.000363
CHR	1174040	1174035	1174058	-	4	0.000363
CHR	908161	908156	908177	-	4	0.000363
CHR	646705	646690	646720	+	4	0.000363
CHR	192658	192643	192664	+	4	0.000363
CHR	824018	824013	824034	-	4	0.000393
CHR	2628140	2628125	2628154	+	12	0.000393
CHR	1536651	1536636	1536657	+	7	0.000393
CHR	1141372	1141357	1141378	+	4	0.000393
CHR	530122	530107	530133	+	4	0.000393
CHR	1222293	1222288	1222321	-	11	0.000425
CHR	403900	403895	403918	-	4	0.000425
pHV4	629794	629779	629800	+	4	0.000425
CHR	1022922	1022907	1022931	+	4	0.000425
CHR	2493505	2493490	2493511	+	4	0.000459
CHR	712840	712825	712847	+	5	0.000459
CHR	2564634	2564629	2564651	-	5	0.000496
CHR	493647	493632	493653	+	5	0.000496
CHR	114165	114150	114171	+	4	0.000496
CHR	2839387	2839382	2839403	-	4	0.000535
CHR	339963	339958	339979	-	7	0.000535
CHR	1823748	1823733	1823758	+	11	0.000535
CHR	1617630	1617615	1617637	+	5	0.000535
CHR	193268	193253	193274	+	4	0.000535
CHR	1446385	1446380	1446401	-	4	0.000577
CHR	1188378	1188373	1188394	-	4	0.000577
CHR	1061591	1061586	1061607	-	4	0.000577
CHR	121849	121844	121865	-	6	0.000577
CHR	1626589	1626574	1626595	+	7	0.000577
CHR	272295	272290	272314	-	4	0.000622
CHR	695140	695125	695147	+	5	0.000622
pHV4	149000	148995	149027	-	4	0.00067
CHR	1265901	1265896	1265917	-	4	0.00067
CHR	604112	604107	604129	-	6	0.00067
CHR	408329	408324	408347	-	1	0.00067
pHV3	75183	75168	75189	+	4	0.00067
CHR	2477544	2477529	2477550	+	4	0.00067
CHR	1736282	1736267	1736298	+	7	0.00067
pHV4	504662	504657	504678	-	5	0.00072
CHR	1811008	1811003	1811024	-	4	0.00072
CHR	536747	536742	536768	-	6	0.00072
CHR	492138	492133	492155	-	5	0.00072
pHV4	287440	287425	287446	+	4	0.00072
pHV4	127405	127390	127411	+	4	0.00072
CHR	2705570	2705555	2705576	+	4	0.00072
CHR	1595712	1595707	1595740	-	17	0.000775
CHR	2716560	2716545	2716575	+	4	0.000775
CHR	1651608	1651603	1651626	-	4	0.000832
CHR	2815045	2815030	2815056	+	4	0.000832
pHV3	223831	223826	223849	-	6	0.000894
pHV4	429093	429078	429099	+	4	0.000894
pHV3	95059	95044	95065	+	5	0.000894
CHR	2750490	2750475	2750496	+	4	0.000894
CHR	1562267	1562252	1562273	+	4	0.000894
CHR	1499796	1499781	1499812	+	4	0.000894
CHR	860594	860579	860609	+	4	0.000894
pHV4	153933	153928	153949	-	4	0.000959
CHR	311502	311497	311519	-	5	0.000959
pHV3	430710	430695	430716	+	4	0.000959
CHR	388563	388548	388569	+	6	0.000959
CHR	280999	280984	281012	+	4	0.000959
CHR	231054	231049	231070	-	4	0.00103
CHR	980487	980472	980493	+	4	0.00103
CHR	306197	306182	306208	+	4	0.00103
CHR	143007	142992	143013	+	5	0.00103
CHR	789619	789614	789635	-	4	0.0011
pHV4	604261	604246	604268	+	5	0.0011
CHR	2584631	2584616	2584638	+	8	0.0011
CHR	1926828	1926813	1926834	+	4	0.0011
CHR	1677782	1677767	1677788	+	4	0.0011
CHR	329597	329582	329611	+	4	0.0011
pHV4	464256	464251	464272	-	6	0.00118
pHV4	80163	80158	80179	-	6	0.00118
pHV3	55044	55039	55060	-	4	0.00118
CHR	712816	712811	712832	-	7	0.00118
pHV1	9969	9954	9975	+	6	0.00118
CHR	2664873	2664858	2664879	+	6	0.00118
CHR	2031995	2031980	2032001	+	4	0.00118
CHR	1009828	1009813	1009834	+	6	0.00118
CHR	178711	178696	178724	+	8	0.00118
CHR	8678	8663	8684	+	7	0.00118
pHV3	406172	406167	406189	-	5	0.00126
CHR	1271994	1271989	1272010	-	4	0.00126
CHR	143244	143239	143261	-	5	0.00126
CHR	2630263	2630248	2630269	+	4	0.00126
CHR	2318702	2318687	2318708	+	7	0.00126
CHR	2212480	2212465	2212486	+	5	0.00126
CHR	756936	756931	756964	-	4	0.00135
CHR	290052	290047	290069	-	5	0.00135
CHR	259153	259148	259176	-	14	0.00135
CHR	1265938	1265923	1265947	+	7	0.00135
CHR	2438871	2438866	2438887	-	4	0.00144
CHR	1414065	1414060	1414081	-	4	0.00144
CHR	1234148	1234143	1234164	-	4	0.00144
CHR	407573	407568	407589	-	4	0.00144
CHR	260507	260502	260525	-	6	0.00144
CHR	2759599	2759584	2759636	+	22	0.00144
CHR	2759599	2759584	2759636	+	22	0.00144
CHR	1532765	1532750	1532787	+	7	0.00144
pHV4	330472	330467	330490	-	9	0.00154
CHR	2637733	2637728	2637749	-	4	0.00154
CHR	2318804	2318799	2318821	-	5	0.00154
CHR	2535552	2535537	2535562	+	5	0.00154
CHR	622966	622951	622972	+	4	0.00154
CHR	1866704	1866699	1866733	-	14	0.00165
CHR	1357846	1357841	1357862	-	4	0.00165
CHR	1620473	1620458	1620484	+	4	0.00165
CHR	1260334	1260319	1260349	+	10	0.00165
CHR	988974	988959	988986	+	11	0.00165
CHR	2718371	2718366	2718388	-	4	0.00176
CHR	2361977	2361972	2361993	-	7	0.00176
CHR	762882	762877	762899	-	5	0.00176
CHR	712798	712793	712820	-	10	0.00176
CHR	123007	123002	123023	-	4	0.00176
CHR	392133	392118	392139	+	4	0.00176
CHR	306524	306509	306531	+	6	0.00176
CHR	136839	136824	136850	+	9	0.00176
pHV4	113320	113315	113336	-	4	0.00187
CHR	1912770	1912765	1912786	-	5	0.00187
CHR	1804430	1804425	1804446	-	5	0.00187
CHR	1080823	1080818	1080853	-	18	0.00187
CHR	964374	964369	964390	-	6	0.00187
pHV4	423112	423097	423118	+	4	0.00187
pHV3	131503	131488	131517	+	15	0.00187
CHR	1808900	1808885	1808923	+	5	0.00187
CHR	698885	698870	698891	+	4	0.00187
CHR	2765229	2765224	2765245	-	4	0.002
CHR	2024216	2024211	2024232	-	5	0.002
CHR	1857345	1857340	1857362	-	5	0.002
CHR	908113	908108	908133	-	4	0.002
CHR	394675	394670	394691	-	4	0.002
CHR	1431109	1431094	1431117	+	5	0.002
CHR	1774554	1774549	1774576	-	4	0.00213
CHR	1596927	1596922	1596945	-	4	0.00213
CHR	624933	624928	624961	-	18	0.00213
CHR	432521	432516	432547	-	4	0.00213
CHR	345078	345073	345094	-	1	0.00213
CHR	215910	215905	215926	-	4	0.00213
CHR	902527	902512	902544	+	2	0.00213
pHV4	634625	634620	634650	-	15	0.00226
pHV3	117632	117627	117654	-	7	0.00226
CHR	2244962	2244957	2244984	-	10	0.00226
CHR	1720150	1720145	1720166	-	4	0.00226
CHR	1672468	1672463	1672493	-	7	0.00226
CHR	2263806	2263791	2263812	+	4	0.00226
pHV4	384867	384862	384883	-	4	0.00241
pHV3	16194	16189	16210	-	4	0.00241
CHR	2775721	2775716	2775746	-	7	0.00241
CHR	1315434	1315429	1315451	-	5	0.00241
CHR	1824391	1824376	1824402	+	4	0.00241
CHR	978984	978969	978990	+	5	0.00241
CHR	769107	769092	769113	+	4	0.00241
CHR	325693	325678	325703	+	1	0.00241
CHR	299399	299384	299418	+	4	0.00241
CHR	206545	206530	206551	+	4	0.00241
CHR	112034	112019	112046	+	10	0.00241
pHV4	613630	613625	613646	-	5	0.00256
CHR	385530	385525	385562	-	2	0.00256
CHR	379668	379663	379698	-	8	0.00256
CHR	2738402	2738387	2738419	+	15	0.00256
CHR	1693057	1693042	1693082	+	13	0.00256
CHR	356564	356549	356571	+	7	0.00256
CHR	101610	101595	101621	+	4	0.00256
pHV1	30214	30209	30231	-	5	0.00272
CHR	1159428	1159423	1159444	-	4	0.00272
CHR	2738348	2738333	2738362	+	12	0.00272
CHR	329438	329423	329450	+	10	0.00272
pHV4	549502	549497	549529	-	4	0.00289
CHR	929517	929512	929536	-	4	0.00289
CHR	440554	440549	440570	-	7	0.00289
CHR	72100	72095	72125	-	7	0.00289
pHV4	511298	511283	511306	+	4	0.00289
CHR	2757947	2757932	2757954	+	5	0.00289
CHR	1517730	1517715	1517742	+	4	0.00289
CHR	431645	431630	431657	+	6	0.00289
pHV4	508595	508590	508620	-	7	0.00306
CHR	1754713	1754708	1754750	-	5	0.00306
CHR	1364200	1364195	1364217	-	5	0.00306
CHR	883602	883597	883621	-	4	0.00306
CHR	2388876	2388861	2388883	+	5	0.00306
CHR	1836935	1836920	1836953	+	16	0.00306
CHR	25345	25330	25351	+	4	0.00306
CHR	1377114	1377109	1377131	-	5	0.00325
CHR	1693093	1693078	1693099	+	6	0.00325
CHR	1967466	1967461	1967482	-	6	0.00344
CHR	1517674	1517669	1517697	-	4	0.00344
CHR	1223167	1223162	1223186	-	6	0.00344
CHR	724213	724208	724229	-	4	0.00344
CHR	495192	495187	495216	-	13	0.00344
pHV3	162449	162434	162463	+	4	0.00344
CHR	1979204	1979199	1979220	-	4	0.00365
CHR	2799214	2799199	2799255	+	4	0.00365
CHR	2756148	2756133	2756154	+	5	0.00365
CHR	1238515	1238500	1238521	+	4	0.00365
CHR	645382	645367	645388	+	4	0.00365
pHV3	414828	414823	414846	-	7	0.00386
CHR	2614232	2614227	2614253	-	6	0.00386
CHR	684578	684573	684605	-	4	0.00386
CHR	440201	440196	440225	-	7	0.00386
CHR	2352322	2352307	2352328	+	7	0.00386
CHR	783878	783863	783884	+	3	0.00386
CHR	575886	575871	575903	+	7	0.00386
CHR	322446	322431	322460	+	4	0.00386
pHV3	347691	347686	347719	-	12	0.00409
CHR	2846927	2846922	2846949	-	5	0.00409
CHR	1716124	1716119	1716140	-	4	0.00409
CHR	1270400	1270395	1270429	-	4	0.00409
CHR	607236	607231	607252	-	2	0.00409
CHR	997400	997385	997407	+	5	0.00409
CHR	947645	947630	947661	+	4	0.00409
CHR	271399	271384	271407	+	9	0.00409
pHV4	122740	122735	122756	-	5	0.00432
pHV4	12806	12801	12823	-	5	0.00432
pHV3	278171	278166	278187	-	5	0.00432
CHR	882907	882902	882924	-	5	0.00432
pHV3	170018	170003	170024	+	5	0.00432
pHV1	68943	68928	68949	+	5	0.00432
CHR	2637177	2637162	2637183	+	4	0.00432
CHR	962213	962198	962225	+	5	0.00432
CHR	15335	15320	15341	+	4	0.00432
pHV4	629258	629253	629274	-	4	0.00457
pHV4	126217	126212	126233	-	5	0.00457
pHV4	17019	17014	17035	-	5	0.00457
pHV3	94960	94955	94980	-	4	0.00457
CHR	1930745	1930740	1930761	-	6	0.00457
CHR	1415161	1415156	1415177	-	4	0.00457
CHR	936496	936491	936517	-	12	0.00457
CHR	265739	265734	265770	-	3	0.00457
CHR	104642	104637	104665	-	4	0.00457
CHR	2202100	2202085	2202106	+	4	0.00457
CHR	493326	493311	493332	+	5	0.00457
pHV4	424448	424443	424464	-	7	0.00483
pHV4	110911	110906	110927	-	7	0.00483
pHV1	69006	69001	69022	-	7	0.00483
CHR	1811614	1811609	1811638	-	4	0.00483
CHR	1244832	1244827	1244849	-	8	0.00483
pHV4	186808	186793	186814	+	7	0.00483
pHV3	278108	278093	278114	+	7	0.00483
pHV1	34113	34098	34119	+	7	0.00483
CHR	2358326	2358311	2358340	+	6	0.00483
pHV4	476267	476262	476286	-	7	0.0051
CHR	2785513	2785508	2785530	-	5	0.0051
CHR	1245808	1245803	1245831	-	5	0.0051
CHR	440146	440141	440163	-	8	0.0051
CHR	1165934	1165919	1165950	+	4	0.0051
CHR	953570	953555	953576	+	4	0.0051
CHR	2332623	2332618	2332640	-	4	0.00539
CHR	1311010	1311005	1311029	-	10	0.00539
pHV3	328564	328549	328570	+	4	0.00539
CHR	1774515	1774500	1774524	+	4	0.00539
CHR	893619	893604	893636	+	4	0.00539
pHV3	144946	144941	144966	-	8	0.00568
CHR	2468749	2468744	2468773	-	7	0.00568
CHR	2383504	2383499	2383522	-	7	0.00568
CHR	1061480	1061475	1061503	-	7	0.00568
CHR	800713	800708	800736	-	5	0.00568
CHR	27735	27730	27752	-	5	0.00568
CHR	2527222	2527207	2527231	+	7	0.00568
CHR	2281704	2281689	2281717	+	4	0.00568
CHR	778246	778231	778253	+	8	0.00568
CHR	1629749	1629744	1629765	-	4	0.00599
CHR	1590154	1590149	1590172	-	9	0.00599
CHR	2701890	2701875	2701908	+	17	0.00599
CHR	1548229	1548224	1548252	-	7	0.00632
CHR	1045782	1045777	1045799	-	6	0.00632
CHR	1040187	1040182	1040206	-	1	0.00632
CHR	415426	415421	415448	-	5	0.00632
pHV3	171427	171412	171446	+	18	0.00632
CHR	2713184	2713169	2713193	+	4	0.00632
CHR	2500050	2500035	2500069	+	10	0.00632
CHR	2044946	2044931	2044952	+	4	0.00632
CHR	1286339	1286324	1286353	+	7	0.00632
CHR	1219888	1219873	1219894	+	5	0.00632
CHR	320354	320339	320363	+	4	0.00632
CHR	2728014	2728009	2728030	-	4	0.00666
CHR	1501450	1501445	1501467	-	5	0.00666
CHR	1159837	1159832	1159869	-	2	0.00666
CHR	1159837	1159832	1159869	-	2	0.00666
CHR	1449542	1449527	1449556	+	5	0.00666
CHR	1912463	1912458	1912487	-	5	0.00701
CHR	1733300	1733295	1733331	-	10	0.00701
CHR	1280195	1280190	1280216	-	9	0.00701
CHR	468279	468274	468309	-	18	0.00701
CHR	407098	407093	407117	-	10	0.00701
CHR	1907314	1907299	1907321	+	5	0.00701
CHR	1837031	1837016	1837037	+	4	0.00701
pHV4	600846	600841	600863	-	4	0.00738
pHV3	229225	229220	229244	-	7	0.00738
pHV1	41638	41633	41654	-	4	0.00738
CHR	2772355	2772350	2772374	-	7	0.00738
CHR	1838620	1838615	1838647	-	16	0.00738
CHR	2227330	2227315	2227346	+	4	0.00738
CHR	329627	329612	329633	+	5	0.00738
CHR	16539	16524	16554	+	1	0.00738
pHV3	223057	223052	223077	-	4	0.00777
CHR	1238465	1238450	1238472	+	5	0.00777
CHR	329393	329378	329400	+	5	0.00777
CHR	1730047	1730042	1730065	-	6	0.00817
CHR	1033914	1033909	1033935	-	4	0.00817
CHR	405222	405217	405248	-	5	0.00817
CHR	391062	391057	391078	-	1	0.00817
CHR	2374903	2374888	2374909	+	4	0.00817
CHR	1926773	1926758	1926790	+	1	0.00817
CHR	1033894	1033879	1033916	+	9	0.00817
CHR	633840	633825	633855	+	13	0.00817
pHV4	625694	625689	625710	-	7	0.00859
CHR	1546033	1546028	1546050	-	1	0.00859
CHR	1490205	1490200	1490235	-	5	0.00859
CHR	1490205	1490200	1490235	-	5	0.00859
CHR	1398958	1398953	1398974	-	6	0.00859
pHV3	16123	16118	16139	-	4	0.00902
pHV4	620710	620695	620716	+	7	0.00902
CHR	2817645	2817630	2817656	+	4	0.00902
CHR	2746829	2746814	2746841	+	5	0.00902
CHR	5887	5872	5893	+	4	0.00902
pHV3	202614	202609	202634	-	4	0.00948
CHR	2375694	2375689	2375718	-	3	0.00948
CHR	1912893	1912888	1912923	-	21	0.00948
CHR	1692764	1692759	1692780	-	4	0.00948
CHR	176902	176897	176918	-	4	0.00948
pHV3	20713	20698	20735	+	20	0.00948
CHR	2599432	2599417	2599441	+	10	0.00948
CHR	1412512	1412497	1412531	+	6	0.00948
CHR	529978	529963	529984	+	7	0.00948
pHV4	460117	460112	460134	-	5	0.00995
CHR	1857327	1857322	1857343	-	4	0.00995
pHV4	239107	239092	239116	+	10	0.00995
CHR	1535482	1535467	1535490	+	4	0.00995
CHR	1072664	1072649	1072673	+	4	0.00995
pHV4	613651	613646	613674	-	5	0.0104
CHR	1867206	1867201	1867222	-	7	0.0104
CHR	1860419	1860414	1860435	-	4	0.0104
CHR	627105	627100	627121	-	4	0.0104
pHV1	74422	74407	74449	+	4	0.0104
CHR	979731	979716	979739	+	3	0.0104
pHV4	421541	421536	421557	-	4	0.011
CHR	2708791	2708786	2708809	-	4	0.011
CHR	2049367	2049362	2049383	-	7	0.011
CHR	1537004	1536999	1537028	-	10	0.011
CHR	1196402	1196397	1196430	-	7	0.011
CHR	783767	783762	783783	-	7	0.011
CHR	1928120	1928105	1928137	+	15	0.011
CHR	1733509	1733494	1733538	+	4	0.011
CHR	1033763	1033748	1033771	+	6	0.011
CHR	2771742	2771737	2771763	-	2	0.0115
CHR	2354011	2354006	2354039	-	7	0.0115
CHR	1412823	1412818	1412851	-	16	0.0115
CHR	1023136	1023131	1023153	-	1	0.0115
CHR	744715	744710	744731	-	5	0.0115
CHR	951321	951306	951328	+	8	0.0115
CHR	831192	831177	831198	+	7	0.0115
CHR	712888	712873	712894	+	7	0.0115
pHV3	427177	427172	427197	-	4	0.012
CHR	1188358	1188353	1188374	-	4	0.012
CHR	1159474	1159469	1159491	-	5	0.012
CHR	1088635	1088630	1088661	-	7	0.012
CHR	222233	222228	222254	-	5	0.012
CHR	206567	206562	206583	-	7	0.012
pHV4	279328	279313	279342	+	4	0.012
CHR	1173811	1173796	1173820	+	4	0.012
CHR	259091	259086	259109	-	9	0.0126
CHR	1865763	1865748	1865769	+	1	0.0126
CHR	1629795	1629780	1629820	+	23	0.0126
CHR	1413004	1412989	1413011	+	7	0.0126
pHV4	87487	87482	87503	-	4	0.0132
CHR	858811	858796	858817	+	4	0.0132
pHV4	385026	385021	385055	-	12	0.0138
CHR	1590267	1590262	1590283	-	4	0.0138
CHR	1315403	1315398	1315421	-	6	0.0138
CHR	441113	441108	441134	-	8	0.0138
pHV4	328669	328654	328675	+	7	0.0138
CHR	2647008	2646993	2647027	+	7	0.0138
CHR	518624	518609	518630	+	4	0.0138
CHR	1362963	1362958	1362979	-	4	0.0145
CHR	1067566	1067561	1067583	-	5	0.0145
CHR	680612	680607	680637	-	4	0.0145
CHR	2385035	2385020	2385059	+	22	0.0145
CHR	1836961	1836946	1836972	+	7	0.0145
CHR	1050953	1050938	1050959	+	4	0.0145
pHV1	63633	63628	63652	-	4	0.0151
pHV1	21631	21626	21647	-	4	0.0151
CHR	1497331	1497326	1497356	-	13	0.0151
CHR	756319	756314	756335	-	5	0.0151
CHR	258901	258896	258920	-	4	0.0151
CHR	124923	124918	124948	-	5	0.0151
pHV4	342884	342869	342890	+	4	0.0151
CHR	2568505	2568490	2568511	+	2	0.0151
CHR	2378714	2378699	2378722	+	7	0.0151
CHR	1469282	1469267	1469289	+	7	0.0151
CHR	870575	870560	870594	+	14	0.0151
CHR	286604	286589	286612	+	4	0.0151
pHV4	20336	20331	20360	-	2	0.0158
CHR	492191	492186	492210	-	6	0.0158
pHV4	127346	127331	127358	+	9	0.0158
pHV4	18148	18133	18160	+	9	0.0158
pHV3	145037	145022	145051	+	6	0.0158
pHV3	133542	133527	133549	+	5	0.0158
CHR	2622186	2622181	2622202	-	7	0.0165
CHR	2344678	2344673	2344698	-	7	0.0165
CHR	1437600	1437595	1437620	-	4	0.0165
CHR	802129	802124	802149	-	8	0.0165
CHR	2237978	2237963	2237986	+	7	0.0165
CHR	1926848	1926833	1926854	+	4	0.0165
CHR	1706344	1706329	1706359	+	8	0.0165
CHR	1542610	1542595	1542627	+	5	0.0165
CHR	1166102	1166087	1166118	+	7	0.0165
CHR	644592	644577	644607	+	14	0.0165
CHR	1425581	1425576	1425601	-	11	0.0173
CHR	1309789	1309784	1309807	-	6	0.0173
CHR	913902	913897	913923	-	9	0.0173
pHV4	165729	165714	165735	+	4	0.0173
CHR	2550643	2550628	2550660	+	4	0.0173
CHR	1909603	1909588	1909612	+	7	0.0173
CHR	993587	993572	993593	+	7	0.0173
CHR	948071	948056	948079	+	1	0.0173
CHR	577388	577373	577404	+	4	0.0173
pHV3	330366	330361	330382	-	4	0.0181
pHV3	55360	55355	55379	-	4	0.0181
CHR	2728056	2728051	2728073	-	4	0.0181
CHR	105816	105811	105835	-	9	0.0181
CHR	2750517	2750502	2750534	+	10	0.0181
CHR	2644037	2644022	2644054	+	5	0.0181
CHR	633890	633875	633908	+	7	0.0181
CHR	2360884	2360879	2360901	-	5	0.0188
pHV3	127343	127328	127355	+	4	0.0188
pHV3	107602	107587	107613	+	6	0.0188
CHR	2522548	2522533	2522554	+	6	0.0188
CHR	1771926	1771911	1771932	+	7	0.0188
CHR	1492832	1492817	1492838	+	4	0.0188
CHR	449106	449091	449112	+	4	0.0188
CHR	2178190	2178185	2178206	-	7	0.0197
CHR	1857843	1857838	1857866	-	6	0.0197
CHR	1734731	1734716	1734738	+	5	0.0197
CHR	1665921	1665906	1665936	+	6	0.0197
CHR	11923	11908	11929	+	5	0.0197
pHV3	100036	100031	100052	-	5	0.0205
CHR	2082144	2082139	2082160	-	1	0.0205
CHR	1174510	1174505	1174527	-	6	0.0205
CHR	222412	222407	222429	-	5	0.0205
pHV4	279185	279170	279191	+	5	0.0205
CHR	2268961	2268946	2268968	+	5	0.0205
CHR	1062734	1062719	1062741	+	4	0.0205
CHR	83219	83214	83247	-	5	0.0214
CHR	2740695	2740680	2740710	+	14	0.0214
CHR	1824228	1824213	1824243	+	8	0.0214
CHR	1732914	1732899	1732942	+	7	0.0214
CHR	630021	630006	630027	+	5	0.0214
CHR	518730	518715	518744	+	12	0.0214
pHV4	550218	550213	550240	-	5	0.0223
CHR	2651771	2651766	2651797	-	14	0.0223
CHR	2189029	2189024	2189047	-	7	0.0223
CHR	1871684	1871679	1871700	-	1	0.0223
CHR	1339402	1339397	1339420	-	9	0.0223
CHR	1234534	1234529	1234552	-	5	0.0223
CHR	222208	222203	222236	-	13	0.0223
CHR	1950	1945	1966	-	4	0.0223
CHR	1733631	1733616	1733642	+	8	0.0223
CHR	2844485	2844480	2844509	-	12	0.0232
CHR	2320122	2320117	2320143	-	4	0.0232
CHR	1864832	1864827	1864858	-	14	0.0232
CHR	795750	795745	795766	-	5	0.0232
CHR	396494	396489	396516	-	9	0.0232
CHR	1166012	1165997	1166019	+	7	0.0232
CHR	347417	347402	347431	+	8	0.0232
pHV4	91800	91795	91835	-	13	0.0242
pHV4	20452	20447	20473	-	4	0.0242
pHV3	64138	64133	64164	-	7	0.0242
CHR	2382416	2382401	2382435	+	5	0.0242
CHR	2244968	2244953	2244974	+	6	0.0242
CHR	2078947	2078932	2078953	+	4	0.0242
CHR	1099905	1099890	1099913	+	6	0.0242
CHR	1078694	1078679	1078707	+	11	0.0242
CHR	717282	717267	717288	+	7	0.0242
pHV1	55851	55846	55867	-	3	0.0252
CHR	2637525	2637520	2637541	-	3	0.0252
CHR	1460845	1460840	1460868	-	4	0.0252
CHR	1362664	1362659	1362692	-	6	0.0252
pHV3	212617	212602	212627	+	11	0.0252
CHR	1050892	1050877	1050907	+	1	0.0252
CHR	98010	97995	98018	+	1	0.0252
CHR	729465	729460	729486	-	4	0.0262
CHR	157862	157857	157878	-	6	0.0262
CHR	2572947	2572932	2572958	+	4	0.0262
CHR	2236521	2236506	2236535	+	7	0.0262
CHR	1820767	1820752	1820773	+	6	0.0262
CHR	798547	798532	798561	+	13	0.0262
CHR	392050	392035	392067	+	7	0.0262
CHR	169736	169721	169754	+	7	0.0262
pHV3	62091	62086	62107	-	3	0.0273
CHR	1785045	1785040	1785061	-	4	0.0273
CHR	604366	604361	604388	-	10	0.0273
pHV3	226495	226490	226511	-	5	0.0284
CHR	55043	55038	55063	-	8	0.0284
CHR	27416	27411	27432	-	3	0.0284
CHR	1183914	1183899	1183921	+	8	0.0284
CHR	1625017	1625012	1625047	-	8	0.0295
CHR	584320	584315	584344	-	12	0.0295
CHR	155930	155925	155954	-	4	0.0295
CHR	1905952	1905937	1905978	+	4	0.0295
CHR	1402852	1402837	1402858	+	5	0.0295
CHR	1317502	1317487	1317510	+	8	0.0295
CHR	188311	188296	188317	+	5	0.0295
pHV4	557214	557199	557223	+	8	0.0307
pHV3	55015	55010	55031	-	4	0.0319
CHR	939430	939425	939455	-	6	0.0319
CHR	371134	371129	371150	-	1	0.0319
CHR	1620504	1620489	1620510	+	6	0.0319
CHR	1122121	1122106	1122129	+	4	0.0319
CHR	2468724	2468719	2468752	-	19	0.0331
CHR	2070124	2070119	2070140	-	5	0.0331
CHR	2019727	2019722	2019743	-	4	0.0331
CHR	446748	446743	446770	-	9	0.0331
CHR	441030	441025	441046	-	4	0.0331
pHV4	298812	298797	298824	+	12	0.0331
CHR	1536413	1536398	1536430	+	10	0.0331
pHV1	66347	66342	66372	-	1	0.0344
CHR	2405931	2405926	2405956	-	5	0.0344
CHR	208258	208253	208274	-	5	0.0344
CHR	165513	165508	165541	-	19	0.0344
CHR	1475587	1475572	1475593	+	5	0.0344
CHR	1329455	1329440	1329461	+	5	0.0344
CHR	217922	217907	217933	+	6	0.0344
CHR	2699361	2699356	2699377	-	1	0.0357
CHR	734946	734931	734952	+	4	0.0357
CHR	2771911	2771906	2771941	-	4	0.037
CHR	1560001	1559996	1560018	-	5	0.037
CHR	2264689	2264674	2264695	+	4	0.037
CHR	1597900	1597885	1597920	+	4	0.037
CHR	1222232	1222217	1222240	+	9	0.037
CHR	1142541	1142526	1142547	+	6	0.0384
CHR	629995	629980	630001	+	7	0.0384
pHV4	49539	49534	49555	-	3	0.0398
CHR	2626626	2626611	2626633	+	3	0.0398
CHR	988870	988855	988876	+	4	0.0398
CHR	947961	947946	947967	+	2	0.0398
CHR	783754	783749	783770	-	4	0.0413
CHR	690466	690461	690491	-	4	0.0413
CHR	329491	329476	329511	+	2	0.0413
CHR	102924	102909	102954	+	7	0.0413
CHR	1341231	1341226	1341247	-	4	0.0428
CHR	1855678	1855663	1855684	+	5	0.0428
CHR	899705	899690	899712	+	1	0.0428
CHR	293456	293441	293462	+	5	0.0428
CHR	1857520	1857515	1857538	-	4	0.0443
pHV4	239026	239011	239032	+	1	0.0443
CHR	1121913	1121898	1121920	+	5	0.0443
CHR	762993	762978	763008	+	14	0.0443
CHR	325734	325719	325741	+	5	0.0443
CHR	193305	193290	193321	+	7	0.0443
pHV3	427322	427317	427343	-	12	0.0459
CHR	2771638	2771633	2771654	-	2	0.0459
CHR	1930804	1930799	1930822	-	7	0.0459
CHR	1708422	1708417	1708449	-	4	0.0459
CHR	2626758	2626743	2626770	+	4	0.0459
CHR	2378692	2378677	2378698	+	5	0.0459
CHR	834101	834086	834107	+	4	0.0459
CHR	126561	126556	126579	-	8	0.0476
CHR	2078905	2078890	2078931	+	25	0.0476
CHR	1617654	1617639	1617660	+	4	0.0492
CHR	408206	408201	408228	-	8	0.0509
CHR	1183932	1183917	1183943	+	5	0.0509
pHV3	217137	217132	217162	-	4	0.0527
pHV1	53120	53115	53138	-	5	0.0527
CHR	1011090	1011075	1011096	+	5	0.0527
CHR	2344649	2344644	2344665	-	7	0.0545
CHR	936049	936044	936072	-	5	0.0545
pHV1	44444	44429	44450	+	3	0.0545
CHR	1079608	1079593	1079617	+	6	0.0545
CHR	201939	201924	201945	+	4	0.0545
CHR	90791	90776	90797	+	3	0.0545
CHR	985748	985743	985781	-	7	0.0564
CHR	694127	694112	694133	+	4	0.0564
CHR	27798	27793	27816	-	1	0.0583
CHR	2318722	2318707	2318733	+	5	0.0583
CHR	2806764	2806759	2806781	-	4	0.0602
pHV3	437430	437415	437455	+	11	0.0602
pHV3	437430	437415	437455	+	11	0.0602
CHR	2101675	2101660	2101681	+	7	0.0602
CHR	1837001	1836986	1837011	+	9	0.0602
CHR	1344253	1344238	1344264	+	5	0.0602
CHR	124232	124217	124238	+	3	0.0602
pHV4	301081	301066	301087	+	7	0.0622
CHR	2535463	2535458	2535480	-	1	0.0642
CHR	595235	595230	595251	-	3	0.0642
pHV4	235130	235115	235136	+	4	0.0642
CHR	1716235	1716220	1716241	+	3	0.0642
pHV4	604133	604128	604162	-	8	0.0663
CHR	2023549	2023544	2023565	-	1	0.0663
CHR	452218	452213	452247	-	7	0.0663
pHV4	16498	16493	16518	-	9	0.0685
CHR	1733446	1733441	1733468	-	10	0.0685
pHV3	74601	74586	74607	+	4	0.0685
CHR	2762437	2762432	2762454	-	7	0.0706
pHV1	30600	30585	30614	+	15	0.0706
CHR	2074207	2074202	2074228	-	7	0.0729
CHR	1733560	1733555	1733577	-	4	0.0729
pHV3	169766	169751	169773	+	1	0.0729
CHR	2250786	2250771	2250795	+	7	0.0729
CHR	1926598	1926583	1926618	+	5	0.0729
CHR	2567713	2567708	2567729	-	5	0.0752
CHR	1184718	1184703	1184724	+	7	0.0752
CHR	2590420	2590415	2590441	-	5	0.0775
CHR	1467245	1467230	1467253	+	7	0.0775
CHR	2163496	2163491	2163516	-	9	0.0799
CHR	452273	452268	452289	-	5	0.0799
CHR	2624813	2624798	2624819	+	7	0.0823
CHR	1446446	1446431	1446458	+	8	0.0823
CHR	1446446	1446431	1446458	+	8	0.0823
CHR	1612944	1612939	1612960	-	3	0.0848
CHR	840770	840765	840786	-	7	0.0848
CHR	629943	629928	629956	+	2	0.0848
CHR	757648	757643	757672	-	5	0.0873
CHR	88671	88666	88687	-	5	0.0873
CHR	1062754	1062739	1062760	+	2	0.0873
CHR	660295	660280	660310	+	4	0.0873
pHV4	562352	562347	562379	-	14	0.0899
CHR	2771789	2771784	2771805	-	7	0.0899
CHR	684549	684544	684575	-	7	0.0899
CHR	2824572	2824557	2824578	+	3	0.0899
CHR	1926484	1926469	1926491	+	4	0.0899
CHR	2589774	2589769	2589792	-	9	0.0926
CHR	1080160	1080145	1080181	+	4	0.0926
CHR	645423	645408	645429	+	6	0.0926
pHV1	18731	18726	18747	-	3	0.0953
CHR	1864675	1864670	1864698	-	11	0.0953
CHR	2537603	2537598	2537619	-	7	0.098
CHR	1785023	1785018	1785039	-	4	0.098
pHV3	328157	328142	328163	+	2	0.098
CHR	2328444	2328429	2328451	+	8	0.098
CHR	1811429	1811414	1811435	+	4	0.098
CHR	2268703	2268688	2268711	+	5	0.101
CHR	2807541	2807536	2807568	-	1	0.104
CHR	2769809	2769804	2769825	-	4	0.104
CHR	1068850	1068845	1068870	-	9	0.104
CHR	1600016	1600001	1600022	+	4	0.104
CHR	583185	583180	583201	-	5	0.107
CHR	2500100	2500085	2500111	+	7	0.11
pHV4	219490	219475	219496	+	4	0.116
pHV3	328444	328429	328453	+	9	0.116
CHR	1412918	1412903	1412929	+	7	0.116
CHR	154780	154765	154786	+	2	0.119
CHR	88898	88893	88914	-	3	0.122
CHR	1223558	1223543	1223565	+	1	0.122
CHR	49555	49550	49571	-	3	0.125
pHV4	560507	560492	560513	+	5	0.125
CHR	834089	834074	834095	+	3	0.129
CHR	1687246	1687241	1687264	-	5	0.132
CHR	1874066	1874061	1874082	-	6	0.135
CHR	858405	858390	858411	+	5	0.135
CHR	1121575	1121560	1121583	+	5	0.139
CHR	739177	739162	739183	+	4	0.139
CHR	795521	795506	795527	+	4	0.143
pHV3	223850	223845	223867	-	8	0.146
CHR	2617923	2617918	2617944	-	4	0.15
CHR	937848	937843	937866	-	4	0.157
pHV3	418585	418570	418591	+	5	0.157
CHR	1716146	1716141	1716162	-	6	0.161
CHR	2024501	2024496	2024517	-	5	0.185
CHR	1309525	1309520	1309541	-	1	0.194
CHR	1733193	1733178	1733199	+	4	0.216
CHR	249232	249217	249240	+	9	0.225
CHR	311448	311443	311466	-	6	0.23
CHR	1430228	1430213	1430234	+	2	0.23
CHR	649202	649197	649218	-	5	0.235
CHR	1480355	1480350	1480371	-	4	0.245
pHV4	218892	218877	218898	+	5	0.245
CHR	602655	602650	602671	-	7	0.25
CHR	2328423	2328408	2328429	+	2	0.26
CHR	831219	831204	831225	+	7	0.265
pHV4	594354	594349	594370	-	3	0.27
CHR	321814	321799	321820	+	3	0.27
pHV3	74616	74601	74622	+	3	0.307
CHR	719792	719787	719808	-	5	0.324
pHV4	17041	17036	17058	-	8	0.329
CHR	937863	937858	937879	-	6	0.329
CHR	2653615	2653610	2653631	-	5	0.364
pHV4	16342	16327	16349	+	6	0.364
CHR	2419903	2419888	2419909	+	5	0.412
